# Proteome-wide serology reveals immune-defined subtypes of gastrointestinal disease in systemic sclerosis

**DOI:** 10.64898/2026.05.19.724137

**Authors:** Zsuzsanna H. McMahan, Srinivas Puttapaka, Tyler Hulett, Ami A. Shah, Kathryn Faheem, Shaohui Hu, Gamze Sonmez, Pedro Ramos, Subhash Kulkarni

**Author notes:** **Contact authors:** Zsuzsanna H McMahan, MD, Subhash Kulkarni, PhD.

## Abstract

**Background:** Gastrointestinal (GI) involvement in systemic sclerosis (SSc) affects up to 90% of patients and is a major driver of morbidity and mortality. Despite its clinical importance, GI disease in SSc is highly heterogeneous, with upper and lower GI manifestations representing distinct phenotypic extremes whose underlying immunologic basis remains poorly defined.

**Methods:** We performed unbiased, proteome-wide autoantibody profiling using a human protein microarray comprising >21,000 full-length proteins (>80% of the human proteome). Sera from patients with SSc and isolated upper GI dysmotility (n=23), isolated lower GI dysmotility (n=17), and non-SSc controls (n=20) were analyzed. Enriched autoantibodies were identified using Fisher’s exact test, and unsupervised clustering was applied to define serology-based patient subsets and relate immune signatures to clinical phenotypes.

**Results:** Distinct autoantibody profiles differentiated patients with upper versus lower GI disease. Upper GI–predominant SSc was characterized by enrichment of previously unreported autoantibodies, including those targeting TiSSc1/2 (newly identified proteins encoded within the MIRLET7BHG locus), FAM9C, SPATA20, FAM110D, EMILIN1, CARD14, SMN1, KCTD7, and PHYHD1, whereas lower GI disease was associated with antibodies against HAO2, KLHL7, SUFU, APPL1, BNIP2, UCHL3, ZNF385A, LIMD1, MAGEA9, and PPP2R3C. Serology-driven clustering identified four reproducible subgroups with distinct patterns of GI, pulmonary, vascular, and autonomic involvement, defining clinically meaningful disease phenotypes that extend beyond traditional anatomic classification.

**Conclusions:** Proteome-scale serological profiling reveals previously unrecognized autoimmune signatures underlying GI heterogeneity in SSc. These findings support a shift from anatomy-based to serology-defined classification of SSc GI disease and provide a foundation for biomarker development, patient stratification, and precision medicine approaches in this population.
