## Supplementary Table 1 for "Proteome-wide serology reveals immune-defined subtypes of gastrointestinal disease in systemic sclerosis"

### Sheet: Sheet1
Factor	Level		TiSSc status	p value
		Negative	Positive
N		25	14
Age (WGT), mean (SD)		53.4 (10.5)	55.0 (14.1)	0.68
Disease duration at WGT from any first symptom, median (IQR)		11.5 (4.7, 20.1)	9.6 (5.2, 22.3)	0.91
Ethnic	Other	1 (4%)	0 (0%)	0.38
	White	22 (88%)	11 (79%)
	Black	2 (8%)	3 (21%)
Sex	Male	2 (8%)	5 (36%)	0.075
Diffuse SSc		6 (25%)	3 (21%)	1
Max MRSS, median (IQR)		6.0 (3.0, 9.0)	3.0 (2.0, 7.0)	0.25
History of smoking		8 (33%)	5 (36%)	1
0 = Medsger RP 0-1, 1=Medsger>=2		9 (38%)	5 (36%)	0.91
0 = Max Heart normal, 1 = Abnormal		3 (18%)	1 (14%)	1
0 = Max Lung normal, 1 = abnormal		5 (29%)	4 (44%)	0.67
0 = Max GI Medsger <2, 1 = Medsger 2/3/4		19 (76%)	9 (64%)	0.44
Max Muscle bi		1 (4%)	1 (8%)	1
Pumonary Fibrosis		14 (74%)	5 (45%)	0.24
Minimum FVC, mean (SD)		80.0 (18.7)	82.3 (20.5)	0.73
Minimum DLCO, mean (SD)		55.0 (24.1)	52.4 (20.2)	0.74
Maximum RVSP, median (IQR)		29.3 (25.0, 38.0)	40.5 (32.0, 46.9)	0.059
Presence of autoantibodies
Anti-TOPO (0=negative, 1=positive)		4 (21%)	1 (8%)	0.62
Anti-POL (0=negative, 1=positive)		0 (0%)	1 (8%)	0.39
Anti-CENP (0=negative, 1=positive)		4 (21%)	6 (50%)	0.093
Anti-RNPC3 (0=negative, 1=positive)		2 (8%)	1 (7%)	1
Anti-U1RNP (0=negative, 1=positive)		2 (8%)	4 (29%)	0.16
Anti-U3RNP (0=negative, 1=positive)		0 (0%)	2 (14%)	0.12
Anti-Ku (0=negative, 1=positive)		1 (5%)	0 (0%)	1
Anti-ThTO (0=negative, 1=positive)		1 (5%)	0 (0%)	1
Anti-Gephyrin (0=negative, 1=positive)		2 (8%)	1 (7%)	1
Anti-Ro52 (0=negative, 1=positive)		7 (28%)	5 (36%)	0.72
Anti-AGO1/2 (0=negative, 1=positive)		3 (12%)	1 (7%)	1
Maximum Compass Total, mean (IQR)		34.5 (24.0, 52.9)	45.6 (26.4, 57.3)	0.66
Maximum Compass Orthostatic, mean (IQR)		4.0 (2.0, 6.0)	4.0 (4.0, 7.0)	0.49
Maximum Compass Vasomotor, mean (IQR)		4..0 (4.0, 5.0)	4.0 (4.0, 5.0)	0.76
Maximum Compass Secretomotor, mean (IQR)		3.0 (3.0, 5.0)	4.0 (3.0, 5.0)	0.27
Maximum Compass Gastrointestinal, mean (IQR)		13.0 (11.0, 19.0)	15.0 (12.0, 17.0)	0.79
Maximum Compass Bladder, mean (IQR)		0.5 (0.0, 2.0)	2.0 (0.0, 3.0)	0.16
Maximum Compass Pupillomotor, mean (IQR)		7.5 (5.0, 12.0)	8.0 (3.0, 10.0)	0.48
Esophageal emptying at 10 sec, median (IQR)		85.8 (77.3, 90.5)	68.0 (25.0, 81.0)	0.01
Solid gastric emptying at 4 hours, median (IQR)		97.0 (94.5, 97.5)	96.5 (94.0, 98.0)	0.95
Small bowel emtpying at 6 hours, median (IQR)		68.3 (55.6, 79.9)	64.0 (60.0, 82,0)	0.85
Large bowel emptying at 72 hours, median (IQR)		30.5 (0.0, 87.0)	75.0 (68.0, 84.0)	0.2
